# A GENOMIC BASIS FOR TRANS-OCEANIC SEA TURTLE MIGRATION

**DOI:** 10.64898/2026.08.18.745595

**Authors:** Jamie Adkins, Abdul Hamid A. Toha, Deasy Lontoh, Fitry Pakiding, Andhika P. Prasetyo, Peter H. Dutton, Ekaterina Osipova, Jeffrey A. Seminoff, Tomoharu Eguchi, Scott R. Benson, Lisa M. Komoroske

## Abstract

Long-distance migration has evolved repeatedly across the animal kingdom, yet the underlying processes giving rise to and maintaining these complex eco-behavioral phenotypes remain poorly understood. Here, we present the first evidence of genomic determinants of migratory phenotypes in sea turtles, using whole genome resequencing to demonstrate that complex genomic architecture underlies divergent migratory destinations and reproductive timing in the critically endangered western Pacific leatherback turtle (*Dermochelys coriacea*). Individuals from this admixed population that navigate to foraging grounds on opposite sides of the Pacific Ocean have a putative inversion on chromosome 2 encompassing one gene, potentially conferring pleiotropic physiological effects and supporting magnetoreception. Genomic architecture underlying divergent reproductive timing is more dispersed, aligned with reduced gene flow, and is associated with genes that may influence reproductive success. Genes underlying both traits suggest a role for neurodevelopment and memory. Our study adds to the increasing evidence of at least partial genomic control of migratory traits in wild populations, with important potential implications for conservation measures such as translocation and genetic rescue. Our results align with a growing body of work describing complex genomic architecture and structural variants underlying key eco-behavioral traits, advancing the understanding of evolution of long-distance migration across taxa.
