## Supplemental Table 1 for "A GENOMIC BASIS FOR TRANS-OCEANIC SEA TURTLE MIGRATION"

### Sheet: Sheet2
sample ID	Country	renamedlocation	Sample Year	Foraging Assignment type	foraging.assignment	nesting.assign	Sex	CCL	CCW	Percent of Sequences Aligned to Reference	Depth of Coverage after Duplicate Removal	migratory destination analyses	migratory timing analyses	Foraging Inversion Genotype	Included in final analyses
dc_19154	Indonesia	JEEN YESSA	2003	Satellite tag	east	summer	F (nesting)	0	0	99.8	10.28	Y	Y	A/B	Y
dc_37160	Indonesia	JEEN YESSA	2005	Satellite tag	west	summer	F (nesting)	0	0	52.08	0.53	N	N	#N/A	N
dc_37158	Indonesia	JEEN YESSA	2005	Satellite tag	east	summer	F (nesting)	0	0	99.48	2.45	Y	N	#N/A	Y
dc_37126	Indonesia	JEEN YESSA	2005	Stable isotope	east	summer	F (nesting)	0	0	99.64	9.26	Y	N	A/B	Y
dc_37120	Indonesia	JEEN YESSA	2005	Stable isotope	east	summer	F (nesting)	0	0	99.64	9.57	Y	N	A/B	Y
dc_37166	Indonesia	JEEN YESSA	2005	Stable isotope	east	(summer)	F (nesting)	0	0	99.55	10.85	Y	N	B/B	Y
dc_37164	Indonesia	JEEN YESSA	2005	Stable isotope	east	summer	F (nesting)	0	0	99.75	11.12	Y	N	A/B	Y
dc_37106	Indonesia	JEEN YESSA	2005	Stable isotope	east	summer	F (nesting)	0	0	99.63	11.24	Y	N	B/B	Y
dc_37138	Indonesia	JEEN YESSA	2005	Stable isotope	east	(summer)	F (nesting)	0	0	99.7	11.42	Y	N	B/B	Y
dc_37163	Indonesia	JEEN YESSA	2005	Satellite tag	east	summer	F (nesting)	0	0	99.65	12.39	Y	Y	B/B	Y
dc_37114	Indonesia	JEEN YESSA	2005	Stable isotope	east	(summer)	F (nesting)	0	0	99.79	13.85	Y	N	B/B	Y
dc_37197	Indonesia	JEEN YESSA	2005	Stable isotope	west	summer	F (nesting)	0	0	99.69	15.45	Y	N	A/A	Y
dc_37149	Indonesia	JEEN YESSA	2005	Satellite tag	east	summer	F (nesting)	0	0	99.7	16.19	Y	N	B/B	Y
dc_37137	Indonesia	JEEN YESSA	2005	Satellite tag	east	summer	F (nesting)	0	0	99.68	17.08	Y	N	B/B	Y
dc_37154	Indonesia	JEEN YESSA	2005	Stable isotope	east	summer	F (nesting)	0	0	99.78	17.76	Y	N	B/B	Y
dc_37134	Indonesia	JEEN YESSA	2005	Satellite tag	west	summer	F (nesting)	0	0	99.7	18.25	Y	Y	A/B	Y
dc_37129	Indonesia	JEEN YESSA	2005	Stable isotope	west	summer	F (nesting)	0	0	99.67	19.52	Y	N	A/A	Y
dc_37198	Indonesia	JEEN YESSA	2005	Stable isotope	west	summer	F (nesting)	0	0	99.74	20.68	Y	N	A/A	Y
dc_37143	Indonesia	JEEN YESSA	2005	Stable isotope	west	summer	F (nesting)	0	0	99.76	23.89	Y	N	A/B	Y
dc_37436	Indonesia	JEEN YESSA	2005	Stable isotope	west	summer	F (nesting)	0	0	99.75	25.33	Y	N	A/A	Y
dc_37111	Indonesia	JEEN YESSA	2006	Stable isotope	west	summer	F (nesting)	0	0	99.69	5.69	Y	N	#N/A	Y
dc_37135	Indonesia	JEEN YESSA	2006	Stable isotope	east	summer	F (nesting)	0	0	99.7	6.42	Y	N	A/B	Y
dc_37157	Indonesia	JEEN YESSA	2006	Stable isotope	west	summer	F (nesting)	0	0	99.67	9.94	Y	N	A/B	Y
dc_37155	Indonesia	JEEN YESSA	2006	Stable isotope	east	summer	F (nesting)	0	0	99.76	11.14	Y	N	B/B	Y
dc_37147	Indonesia	JEEN YESSA	2006	Stable isotope	east	summer	F (nesting)	0	0	99.58	14.53	Y	Y	A/B	Y
dc_37165	Indonesia	JEEN YESSA	2006	Satellite tag	west	summer	F (nesting)	0	0	99.77	15.79	Y	Y	A/A	Y
dc_37130	Indonesia	JEEN YESSA	2006	Satellite tag	west	summer	F (nesting)	0	0	99.67	16.04	Y	N	A/B	Y
dc_37118	Indonesia	JEEN YESSA	2006	Satellite tag	west	summer	F (nesting)	0	0	99.64	17.8	Y	N	A/B	Y
dc_37128	Indonesia	JEEN YESSA	2006	Satellite tag	west	summer	F (nesting)	0	0	99.74	18.69	Y	Y	A/B	Y
dc_47300	Indonesia	JEEN YESSA	2007	Satellite tag	west	summer	F (nesting)	0	0	99.55	7.25	Y	Y	A/B	Y
dc_47302	Indonesia	JEEN YESSA	2007	Satellite tag	east	summer	F (nesting)	0	0	99.6	8.55	Y	Y	B/B	Y
dc_47936	Indonesia	JEEN YESSA	2007	Satellite tag	west	summer	F (nesting)	0	0	99.47	12.57	Y	N	A/A	Y
dc_47938	Indonesia	JEEN YESSA	2007	Satellite tag	east	summer	F (nesting)	0	0	99.59	12.87	Y	N	A/B	Y
dc_47299	Indonesia	JEEN YESSA	2007	Satellite tag	east	summer	F (nesting)	0	0	99.66	13.42	Y	N	A/A	Y
dc_47297	Indonesia	JEEN YESSA	2007	Satellite tag	west	summer	F (nesting)	0	0	99.74	22.4	Y	N	A/B	Y
dc_63779	Indonesia	JEEN YESSA	2011	Satellite tag	west	summer	F (nesting)	151	112	20.19	0.21	N	N	#N/A	N
dc_90097	Indonesia	JEEN YESSA	2011	Satellite tag	east	summer	F (nesting)	161	114	99.12	15.33	Y	Y	A/B	Y
dc_90233	Indonesia	JEEN YESSA	2011	Satellite tag	east	summer	F (nesting)	165	120	96.59	7.37	Y	N	A/B	Y
dc_90120	Indonesia	JEEN YESSA	2011	Satellite tag	west	summer	F (nesting)	145	105.5	98.54	8.98	Y	Y	A/B	Y
dc_90229	Indonesia	JEEN YESSA	2011	Satellite tag	east	summer	F (nesting)	158	115	99.31	11.6	Y	N	B/B	Y
dc_90253	Indonesia	JEEN YESSA	2011	Satellite tag	west	summer	F (nesting)	157	115	98.98	15.56	Y	N	A/B	Y
dc_90248	Indonesia	JEEN YESSA	2011	Satellite tag	east	summer	F (nesting)	176	129.5	98.43	15.49	Y	Y	B/B	Y
dc_58940	Indonesia	JEEN YESSA	2010	Satellite tag	east	summer	F (nesting)	0	0	99.8	16.62	Y	N	B/B	Y
dc_90125	Indonesia	JEEN YESSA	2011	Satellite tag	east	summer	F (nesting)	164.5	118	99.55	7.79	Y	N	A/A	Y
dc_37413	Indonesia	JEEN SYAB	2005	NA	0	winter	F (nesting)	0	0	99.64	11.62	N	Y	#N/A	Y
dc_37187	Indonesia	JEEN SYAB	2005	NA	0	winter	F (nesting)	0	0	99.76	30.09	N	Y	#N/A	Y
dc_37432	Indonesia	JEEN SYAB	2006	NA	0	winter	F (nesting)	0	0	99.54	5.07	N	Y	#N/A	Y
dc_37189	Indonesia	JEEN YESSA	2006	Satellite tag	west	summer	F (nesting)	0	0	99.67	8.36	Y	N	A/B	Y
dc_37423	Indonesia	JEEN SYAB	2006	NA	0	winter	F (nesting)	0	0	99.58	8.57	N	Y	#N/A	Y
dc_37171	Indonesia	JEEN SYAB	2006	NA	0	winter	F (nesting)	0	0	99.64	11.07	N	Y	#N/A	Y
dc_37439	Indonesia	JEEN SYAB	2006	NA	0	winter	F (nesting)	0	0	99.69	14.47	N	Y	#N/A	Y
dc_37417	Indonesia	JEEN SYAB	2006	NA	0	winter	F (nesting)	0	0	99.74	17.91	N	Y	#N/A	Y
dc_37438	Indonesia	JEEN SYAB	2006	NA	0	winter	F (nesting)	0	0	99.73	28.46	N	Y	#N/A	Y
dc_37422	Indonesia	JEEN SYAB	2006	NA	0	winter	F (nesting)	0	0	99.75	30.08	N	Y	#N/A	Y
dc_37446	Indonesia	JEEN SYAB	2007	NA	0	winter	F (nesting)	0	0	99.49	6.02	N	Y	#N/A	Y
dc_37195	Indonesia	JEEN SYAB	2007	NA	0	winter	F (nesting)	0	0	99.73	13.58	N	Y	#N/A	Y
dc_37441	Indonesia	JEEN SYAB	2007	NA	0	winter	F (nesting)	0	0	99.71	27.55	N	Y	#N/A	Y
dc_90143	Indonesia	JEEN YESSA	2011	Satellite tag	west	summer	F (nesting)	140.9	104.6	90	9.56	Y	N	A/A	Y
dc_90148	Indonesia	JEEN YESSA	2011	Satellite tag	west	summer	F (nesting)	160.4	112.3	92.24	0.01	N	N	#N/A	N
dc_90162	Indonesia	JEEN YESSA	2011	Satellite tag	west	summer	F (nesting)	146.5	109.5	98.38	14.03	Y	N	A/A	Y
dc_90232	Indonesia	JEEN YESSA	2011	Satellite tag	west	summer	F (nesting)	162	114.5	80.8	11.87	Y	Y	B/B	Y
Z035351	United States of America	MONTEREY BAY, CA	2003	NA	east	NA		NA	NA	99.77	10.47	Y (validation sample)	N	A/B	Y
Z035352	United States of America	MONTEREY BAY, CA	2003	NA	east	NA		NA	NA	99.74	10.52	Y (validation sample)	N	A/B	Y
Z117364	United States of America	NA	2013	NA	east	NA		NA	NA	99.76	11.3	Y (validation sample)	N	A/B	Y
Z117566	United States of America	NA	2013	NA	east	NA		NA	NA	99.75	11.87	Y (validation sample)	N	B/B	Y
Z178011	United States of America	MONTARA, CA	2016	NA	east	NA		NA	NA	99.73	6.91	Y (validation sample)	N	B/B	Y
Z178014	United States of America	MONTARA, CA	2016	NA	east	NA		NA	NA	99.71	9.64	Y (validation sample)	N	B/B	Y
Z178009	United States of America	DEVIL'S SLIDE, CA	2016	NA	east	NA		NA	NA	99.63	11.06	Y (validation sample)	N	A/B	Y
Z207745	United States of America	PACIFICA, CA	2019	NA	east	NA		NA	NA	99.6	11.29	Y (validation sample)	N	B/B	Y
Z207730	United States of America	HALF MOON BAY, CA	2021	NA	east	NA		NA	NA	99.57	11.32	Y (validation sample)	N	B/B	Y
Z210588	United States of America	MONTEREY BAY, CA	2022	NA	east	NA		NA	NA	99.72	11.55	Y (validation sample)	N	A/B	Y
